# Host behavior alteration by its parasite: from brain gene expression to functional test

**DOI:** 10.1101/2020.05.08.084764

**Authors:** Lucie Grecias, Francois Olivier Hebert, Verônica Angelica Alves, Iain Barber, Nadia Aubin-Horth

## Abstract

Many parasites with complex life cycles modify their intermediate hosts’ behaviour, presumably to increase transmission to their final host. The threespine stickleback (*Gasterosteus aculeatus*) is an intermediate host in the cestode *Schistocephalus solidus* life cycle, which ends in an avian host, and shows increased risky behaviours when infected. We studied brain gene expression profiles of sticklebacks infected with *S*.*solidus* to determine the proximal causes of these behavioural alterations. We show that infected fish have altered expression levels in genes involved in the inositol pathway. We thus tested the functional implication of this pathway and successfully rescued normal behaviours in infected sticklebacks using lithium exposure. We also show that exposed but uninfected fish have a distinct gene expression profile from both infected fish and control individuals, allowing us to separate gene activity related to parasite exposure from consequences of a successful infection. Finally, we find that Selective Serotonin Reuptake Inhibitor (SSRI)-treated sticklebacks and infected fish do not have similarly altered gene expression, despite their comparable behaviours, suggesting that the serotonin pathway is probably not the main driver of phenotypic changes in infected sticklebacks. Taken together, our results allow us to predict that if *S*.*solidus* directly manipulates its host, it could target the inositol pathway.
