## Supplementary material for "Host behavior alteration by its parasite: from brain gene expression to functional test": Behaviour dataset

pilot	trial	block	treat_week	id	sex	week	manip	cond	dose_low_high	DOSE	dose_manip	dose2	dose	right	exploration_thigmo	thigmo_por	time_center_prop	geo_por	up2.total2	eat_ba	latency_feed_ba	latency_feed_aa	latency	frozen
1	Trial 17	4	1	p16_1	M	ctrl	ino	noi	low_ino	CTRL noi	ctrl0ino	ctrl0	0	yes	188.532	1.913021594	0.019130216	4.3375472	0.043375472	1	31.2973	360.853	9.74287	9.54268
1	Trial 48	4	1	p16_1	M	treat	ino	noi	low_ino	INO 4	treat4ino	treat4	4	yes	130.325	1.87965426	0.018796543	24.0094249	0.240094249	1	60.7261	279.04	45.2109	4.00392
1	Trial 27	4	1	p16_1	M	treat	ino	noi	low_ino	INO 8	treat8ino	treat8	8	yes	922.611	3.748174963	0.03748175	0	0	1	52.1844	207.737	11.211	8.04121
1	Trial 22	5	2	p16_10	M	ctrl	ino	noi	low_ino	CTRL noi	ctrl0ino	ctrl0	0	yes	257.179	55.87811756	0.558781176	19.2547979	0.192547979	0	291.552	286.981	1.16781	16.6163
1	Trial 22	5	2	p16_10	M	treat	ino	noi	low_ino	INO 4	treat4ino	treat4	4	yes	537.34	2.669333387	0.026693334	31.2066652	0.312066652	1	92.7241	208.304	8.1413	7.27379
1	Trial 48	5	2	p16_10	M	treat	ino	noi	low_ino	INO 8	treat8ino	treat8	8	yes	939.415	0.255811116	0.002558111	34.8769042	0.348769042	0	291.485	430.855	29.4622	39.7723
1	Trial 23	5	2	p16_11	M	ctrl	ino	noi	low_ino	CTRL noi	ctrl0ino	ctrl0	0	yes	102.218	0	0	69.3869218	0.693869218	1	38.7379	223.519	13.7468	149.813
1	Trial 23	5	2	p16_11	M	treat	ino	noi	low_ino	INO 4	treat4ino	treat4	4	yes	616.904	1.479256252	0.014792563	95.8148587	0.958148587	1	73.6388	20.053	3.40333	3.16977
1	Trial 49	5	2	p16_11	M	treat	ino	noi	low_ino	INO 8	treat8ino	treat8	8	yes	120.053	17.52861724	0.175286172	89.7675853	0.897675853	1	23.6231	294.722	4.37095	7.07359
1	Trial 7	2	1	p16_12	M	ctrl	ino	noi	low_ino	CTRL noi	ctrl0ino	ctrl0	0	yes	326.133	0.322544451	0.003225445	99.235423	0.99235423	1	105.637	118.983	5.63885	51.4837
1	Trial 39	2	1	p16_12	M	treat	ino	noi	low_ino	INO 4	treat4ino	treat4	4	yes	52.0899	60.71621432	0.607162143	25.6637861	0.256637861	1	72.1707	242.271	1.33464	16.6496
1	Trial 65	2	1	p16_12	M	treat	ino	noi	low_ino	INO 8	treat8ino	treat8	8	yes	11.0336	0	0	72.0560662	0.720560662	1	74.8399	235.097	4.23748	29.6957
1	Trial 14	3	1	p16_13	F	ctrl	lit	inf	low_lithium	CTRL	ctrl0lit	ctrl0	0	yes	1378.52	32.69932065	0.326993207	77.6585195	0.776585195	1	21.2541	28.7281	8.84199	7.54072
1	Trial 46	3	1	p16_13	F	treat	lit	inf	low_lithium	LIT 2.5	treat2.5lit	treat2.5	2.5	yes	640.865	97.59761862	0.975976186	56.2907809	0.562907809	1	60.5259	259.421	18.5515	11.8783
1	Trial 72	3	1	p16_13	F	treat	lit	inf	low_lithium	LIT 5	treat5lit	treat5	5	yes	359.179	12.96852604	0.12968526	2.3077974	0.023077974	1	70.8694	208.371	1.60157	21.0873
1	Trial 1	1	1	p16_2	M	ctrl	ino	noi	low_ino	CTRL noi	ctrl0ino	ctrl0	0	yes	319.978	8.686440395	0.086864404	26.5535704	0.265535704	1	26.7929	251.813	0.700686	254.616
1	Trial 33	1	1	p16_2	M	treat	ino	noi	low_ino	INO 4	treat4ino	treat4	4	yes	173.592	19.01901371	0.190190137	14.6392113	0.146392113	1	20.0863	251.313	3.5368	8.87536
1	Trial 59	1	1	p16_2	M	treat	ino	noi	low_ino	INO 8	treat8ino	treat8	8	yes	84.5511	17.71768769	0.177176877	0	0	1	11.5446	33.8331	2.76938	9.00882
1	Trial 2	1	1	p16_3	M	ctrl	ino	noi	low_ino	CTRL noi	ctrl0ino	ctrl0	0	yes	274.867	58.86984406	0.588698441	29.639878	0.29639878	1	37.47	246.942	2.53582	23.0225
1	Trial 34	1	1	p16_3	M	treat	ino	noi	low_ino	INO 4	treat4ino	treat4	4	yes	51.9915	100	1	29.4730461	0.294730461	0	306.8	291.886	3.60353	4.07065
1	Trial 60	1	1	p16_3	M	treat	ino	noi	low_ino	INO 8	treat8ino	treat8	8	yes	220.051	1.479256252	0.014792563	2.8221848	0.028221848	1	156.987	127.925	4.00392	1.96859
1	Trial 6	2	1	p16_4	M	ctrl	ino	noi	low_ino	CTRL noi	ctrl0ino	ctrl0	0	yes	659.927	1.746188257	0.017461883	81.0093249	0.810093249	1	154.351	114.846	13.313	8.67516
1	Trial 38	2	1	p16_4	M	treat	ino	noi	low_ino	INO 4	treat4ino	treat4	4	yes	81.9287	0	0	53.2599728	0.532599728	0	281.042	248.276	1.10108	24.9244
1	Trial 64	2	1	p16_4	M	treat	ino	noi	low_ino	INO 8	treat8ino	treat8	8	yes	228.648	1.00100002	0.01001	78.1730986	0.781730986	0	269.564	102.5	16.0824	3.5368
1	Trial 11	3	2	p16_5	M	ctrl	ino	noi	low_ino	CTRL noi	ctrl0ino	ctrl0	0	yes	1228.86	0.556111122	0.005561111	41.2205732	0.412205732	1	92.0234	186.85	11.8116	9.37585
1	Trial 11	3	2	p16_5	M	treat	ino	noi	low_ino	INO 4	treat4ino	treat4	4	yes	333.023	0	0	29.8484179	0.298484179	0	288.816	295.99	5.105	11.3444
1	Trial 37	3	2	p16_5	M	treat	ino	noi	low_ino	INO 8	treat8ino	treat8	8	yes	8.79652	4.760295206	0.047602952	18.2577325	0.182577325	0	323.784	300	7.04023	21.5544
1	Trial 12	3	2	p16_7	M	ctrl	ino	noi	low_ino	CTRL noi	ctrl0ino	ctrl0	0	yes	911.487	4.615725648	0.046157256	74.5306289	0.745306289	1	21.154	85.7173	4.53778	4.27085
1	Trial 12	3	2	p16_7	M	treat	ino	noi	low_ino	INO 4	treat4ino	treat4	4	yes	51.7878	18.32943326	0.183294333	33.8662178	0.338662178	1	199.028	169.733	5.60549	22.6889
1	Trial 38	3	2	p16_7	M	treat	ino	noi	low_ino	INO 8	treat8ino	treat8	8	yes	108.548	7.262811923	0.072628119	42.962613	0.42962613	1	125.156	30.4298	7.60745	4.00392
1	Trial 13	3	1	p16_9	M	ctrl	lit	inf	low_lithium	CTRL	ctrl0lit	ctrl0	0	yes	672.022	19.49725661	0.194972566	9.8011683	0.098011683	0	30.263	200.063	74.7732	2.30225
1	Trial 45	3	1	p16_9	M	treat	lit	inf	low_lithium	LIT 2.5	treat2.5lit	treat2.5	2.5	yes	161.631	0	0	4.643378	0.04643378	1	14.3807	301.962	5.23846	6.13934
1	Trial 71	3	1	p16_9	M	treat	lit	inf	low_lithium	LIT 5	treat5lit	treat5	5	yes	314.908	0.656209791	0.006562098	33.365722	0.33365722	0	283.344	18.685	1.20118	6.33954
1	Trial 15	3	1	p17_1	F	ctrl	lit	inf	low_lithium	CTRL	ctrl0lit	ctrl0	0	yes	592.599	69.26905205	0.692690521	74.516879	0.74516879	1	7.37389	14.5809	1.96859	3.83709
1	Trial 47	3	1	p17_1	F	treat	lit	inf	low_lithium	LIT 2.5	treat2.5lit	treat2.5	2.5	yes	1282.87	26.93803876	0.269380388	64.7157107	0.647157107	1	3.30323	10.844	2.26889	2.40235
1	Trial 73	3	1	p17_1	F	treat	lit	inf	low_lithium	LIT 5	treat5lit	treat5	5	yes	1248.18	37.6264192	0.376264192	89.6842526	0.896842526	1	22.2218	19.8194	196.192	1.90186
1	Trial 3	1	2	p17_10	M	ctrl	lit	inf	low_lithium	CTRL	ctrl0lit	ctrl0	0	yes	934.152	41.21882438	0.412188244	87.1680236	0.871680236	1	53.786	7.34052	4.27085	5.43866
1	Trial 4	1	2	p17_10	M	treat	lit	inf	low_lithium	LIT 2.5	treat2.5lit	treat2.5	2.5	yes	1251.07	58.99217984	0.589921798	69.8873343	0.698873343	1	2.86948	11.0108	2.73601	3.57016
1	Trial 29	1	2	p17_10	M	treat	lit	inf	low_lithium	LIT 5	treat5lit	treat5	5	yes	1365.54	57.45748248	0.574574825	75.1992513	0.751992513	1	3.06967	8.87536	62.3277	1.23454
1	Trial 25	5	1	p17_11	M	ctrl	lit	inf	low_lithium	CTRL	ctrl0lit	ctrl0	0	yes	123.46	51.40702814	0.514070281	68.7335939	0.687335939	0	307.835	112.71	7.57408	44.8105
1	Trial 57	5	1	p17_11	M	treat	lit	inf	low_lithium	LIT 2.5	treat2.5lit	treat2.5	2.5	yes	433.28	100	1	14.8616678	0.148616678	1	73.2384	24.1236	12.946	14.5476
1	Trial 77	5	1	p17_11	M	treat	lit	inf	low_lithium	LIT 5	treat5lit	treat5	5	yes	452.788	43.43220198	0.43432202	59.8357514	0.598357514	1	132.997	58.7242	18.4848	22.8891
1	Trial 16	4	2	p17_13	M	ctrl	lit	inf	low_lithium	CTRL	ctrl0lit	ctrl0	0	yes	647.136	7.240578145	0.072405781	56.1795318	0.561795318	1	127.792	301.295	6.07261	1.53484
1	Trial 20	4	2	p17_13	M	treat	lit	inf	low_lithium	LIT 2.5	treat2.5lit	treat2.5	2.5	yes	454.711	0	0	100	1	1	59.7251	233.495	4.33758	23.2895
1	Trial 46	4	2	p17_13	M	treat	lit	inf	low_lithium	LIT 5	treat5lit	treat5	5	yes	481.907	18.58523837	0.185852384	25.4413713	0.254413713	0	295.423	394.019	14.3474	9.70951
1	Trial 4	1	2	p17_14	F	ctrl	lit	inf	low_lithium	CTRL	ctrl0lit	ctrl0	0	yes	571.823	23.05636113	0.230563611	79.1464238	0.791464238	1	184.214	96.9282	2.53582	3.60353
1	Trial 5	1	2	p17_14	M	treat	lit	inf	low_lithium	LIT 2.5	treat2.5lit	treat2.5	2.5	yes	209.33	58.46950272	0.584695027	35.395455	0.35395455	1	229.625	11.4445	2.93621	2.76938
1	Trial 30	1	2	p17_14	M	treat	lit	inf	low_lithium	LIT 5	treat5lit	treat5	5	yes	456.557	55.11076888	0.551107689	97.1172908	0.971172908	1	77.2423	258.92	5.27183	6.70657
1	Trial 21	4	2	p17_15	M	ctrl	lit	inf	low_lithium	CTRL	ctrl0lit	ctrl0	0	yes	1052.45	2.702700721	0.027027007	52.2449813	0.522449813	0	285.146	293.487	2.80274	61.5603
1	Trial 21	4	2	p17_15	M	treat	lit	inf	low_lithium	LIT 2.5	treat2.5lit	treat2.5	2.5	yes	835.571	4.460022534	0.044600225	66.768741	0.66768741	1	51.3169	258.286	3.30323	1.20118
1	Trial 47	4	2	p17_15	M	treat	lit	inf	low_lithium	LIT 5	treat5lit	treat5	5	yes	478.039	10.61061221	0.106106122	48.6583445	0.486583445	1	265.493	361.954	5.13836	2.30225
1	Trial 5	1	2	p17_16	F	ctrl	lit	inf	low_lithium	CTRL	ctrl0lit	ctrl0	0	yes	1116.67	38.02676054	0.380267605	100	1	1	7.87438	277.872	288.716	0.00001
1	Trial 3	1	2	p17_16	F	treat	lit	inf	low_lithium	LIT 2.5	treat2.5lit	treat2.5	2.5	yes	572.136	71.29342587	0.712934259	54.3016822	0.543016822	1	8.57506	33.8999	6.70657	25.8586
1	Trial 31	1	2	p17_16	F	treat	lit	inf	low_lithium	LIT 5	treat5lit	treat5	5	yes	1014.04	53.68707374	0.536870737	65.5915367	0.655915367	1	5.30519	377.603	9.30911	42.575
1	Trial 26	5	1	p17_17	M	ctrl	lit	inf	low_lithium	CTRL	ctrl0lit	ctrl0	0	yes	964.697	67.06700801	0.67067008	65.521954	0.65521954	1	7.97447	28.9283	1.73503	23.3228
1	Trial 58	5	1	p17_17	M	treat	lit	inf	low_lithium	LIT 2.5	treat2.5lit	treat2.5	2.5	yes	662.514	43.7215411	0.437215411	14.5975034	0.145975034	1	20.5201	30.4632	4.70461	3.57016
1	Trial 78	5	1	p17_17	M	treat	lit	inf	low_lithium	LIT 5	treat5lit	treat5	5	yes	976.595	34.64569291	0.346456929	34.0330497	0.340330497	1	7.00686	7.67418	3.90382	10.4436
1	Trial 8	2	2	p17_3	F	ctrl	lit	inf	low_lithium	CTRL	ctrl0lit	ctrl0	0	yes	814.838	90.51281026	0.905128103	65.2298731	0.652298731	1	55.8547	30.6634	19.5191	12.3788
1	Trial 8	2	2	p17_3	F	treat	lit	inf	low_lithium	LIT 2.5	treat2.5lit	treat2.5	2.5	yes	14.3921	95.91791836	0.959179184	90.3238306	0.903238306	1	37.2031	57.0225	20.2198	4.63787
1	Trial 34	2	2	p17_3	F	treat	lit	inf	low_lithium	LIT 5	treat5lit	treat5	5	yes	1203.02	0	0	86.5965938	0.865965938	1	230.926	307.468	28.2276	49.9823
1	Trial 9	2	2	p17_4	F	ctrl	lit	inf	low_lithium	CTRL	ctrl0lit	ctrl0	0	yes	843.948	31.76506863	0.317650686	11.9421505	0.119421505	1	72.8713	16.9833	0.567222	5.105
1	Trial 9	2	2	p17_4	F	treat	lit	inf	low_lithium	LIT 2.5	treat2.5lit	treat2.5	2.5	yes	1082.19	29.30705281	0.293070528	64.2707144	0.642707144	1	106.204	3.70363	198.728	0.00001
1	Trial 35	2	2	p17_4	F	treat	lit	inf	low_lithium	LIT 5	treat5lit	treat5	5	yes	760.99	7.385147703	0.073851477	76.282281	0.76282281	1	58.2904	52.0843	3.36997	2.40235
1	Trial 10	2	2	p17_5	F	ctrl	lit	inf	low_lithium	CTRL	ctrl0lit	ctrl0	0	yes	68.0735	9.754195084	0.097541951	53.8020517	0.538020517	1	28.0942	123.821	2.63591	11.6114
1	Trial 10	2	2	p17_5	F	treat	lit	inf	low_lithium	LIT 2.5	treat2.5lit	treat2.5	2.5	yes	889.589	39.53945746	0.395394575	92.117149	0.92117149	1	44.4101	238.033	8.57506	16.1491
1	Trial 36	2	2	p17_5	F	treat	lit	inf	low_lithium	LIT 5	treat5lit	treat5	5	yes	1943.76	60.99421988	0.609942199	90.851681	0.90851681	1	7.67418	40.6732	2.76938	3.20314
1	Trial 18	4	2	p17_6	F	ctrl	lit	inf	low_lithium	CTRL	ctrl0lit	ctrl0	0	yes	1818.7	33.32216644	0.333221664	83.8451346	0.838451346	1	19.2188	282.009	12.2787	1.10108
1	Trial 17	4	2	p17_6	F	treat	lit	inf	low_lithium	LIT 2.5	treat2.5lit	treat2.5	2.5	yes	1667.23	79.47925625	0.794792563	49.3675053	0.493675053	1	2.06869	11.578	3.2365	1.60157
1	Trial 43	4	2	p17_6	F	treat	lit	inf	low_lithium	LIT 5	treat5lit	treat5	5	yes	1486.49	76.10952219	0.761095222	72.0255671	0.720255671	1	1.96859	26.4259	9.37585	1.5682
1	Trial 24	5	1	p17_7	M	ctrl	lit	inf	low_lithium	CTRL	ctrl0lit	ctrl0	0	yes	669.695	26.39302786	0.263930279	39.204715	0.39204715	1	115.446	315.809	8.94209	4.53778
1	Trial 56	5	1	p17_7	M	treat	lit	inf	low_lithium	LIT 2.5	treat2.5lit	treat2.5	2.5	yes	1401.03	60.14886964	0.601488696	60.558662	0.60558662	1	11.2777	305.899	8.60843	8.70853
1	Trial 76	5	1	p17_7	M	treat	lit	inf	low_lithium	LIT 5	treat5lit	treat5	5	yes	1297.82	74.54115749	0.745411575	57.3474388	0.573474388	1	90.0882	194.958	7.64081	3.1364
1	Trial 19	4	2	p17_8	F	ctrl	lit	inf	low_lithium	CTRL	ctrl0lit	ctrl0	0	yes	64.0148	0.311422228	0.003114222	19.0184665	0.190184665	1	70.2354	230.793	2.50245	1.8685
1	Trial 18	4	2	p17_8	F	treat	lit	inf	low_lithium	LIT 2.5	treat2.5lit	treat2.5	2.5	yes	78.1515	17.89565791	0.178956579	73.0568912	0.730568912	1	21.1874	301.362	15.4818	8.84199
1	Trial 44	4	2	p17_8	F	treat	lit	inf	low_lithium	LIT 5	treat5lit	treat5	5	yes	15.4279	0.689577125	0.006895771	100	1	1	29.629	63.3287	6.17271	8.90872
1	Trial 20	4	2	p17_9	F	ctrl	lit	inf	low_lithium	CTRL	ctrl0lit	ctrl0	0	yes	858.294	72.47244945	0.724724495	77.0051916	0.770051916	1	26.7595	124.889	11.3444	2.70265
1	Trial 19	4	2	p17_9	F	treat	lit	inf	low_lithium	LIT 2.5	treat2.5lit	treat2.5	2.5	yes	1151.29	85.15170303	0.85151703	73.5752467	0.735752467	1	2.80274	35.2011	5.87242	3.5368
1	Trial 45	4	2	p17_9	F	treat	lit	inf	low_lithium	LIT 5	treat5lit	treat5	5	yes	1001.99	81.31462629	0.813146263	84.3538641	0.843538641	1	16.049	12.5456	11.7115	3.03631
3	Trial 5	1	1	p18_13	F	ctrl	ino	noi	low_ino	CTRL noi	ctrl0ino	ctrl11.5	11.5	yes	353.482	11.85302427	0.118530243	37.8558573	0.378558573	-	0	0	6.40627	5.33856
3	Trial 6	1	1	p18_14	F	ctrl	ino	noi	low_ino	CTRL noi	ctrl0ino	ctrl11.5	11.5	yes	1284.81	2.156897293	0.021568973	52.01261038	0.520126104	-	0	0	4.60451	30.997
3	Trial 7	1	1	p18_24	F	ctrl	ino	noi	low_ino	CTRL noi	ctrl0ino	ctrl11.5	11.5	yes	441.077	33.54127256	0.335412726	11.55408698	0.11554087	-	0	0	1.70167	1.73503
3	Trial 8	1	1	p18_40	M	ctrl	ino	noi	low_ino	CTRL noi	ctrl0ino	ctrl11.5	11.5	yes	1101.81	6.840125287	0.068401253	27.0937537	0.270937537	-	0	0	1.73503	1.16781
3	Trial 10	1	1	p18_48	F	ctrl	ino	noi	low_ino	CTRL noi	ctrl0ino	ctrl11.5	11.5	yes	3817.97	3.789478196	0.037894782	36.0137803	0.360137803	-	0	0	6.27281	16.2492
3	Trial 11	1	1	p18_12	F	ctrl	lit	inf	high_lithium	CTRL	ctrl15lit	ctrl15	15	yes	2989.36	3.014896624	0.030148966	41.16339187	0.411633919	0	0	0	3.10304	65.8645
3	Trial 12	1	1	p18_15	F	ctrl	lit	inf	high_lithium	CTRL	ctrl15lit	ctrl15	15	yes	1275.78	8.131082669	0.081310827	43.02076545	0.430207655	1	0	0	3.36997	69.1677
3	Trial 13	1	1	p18_19	F	ctrl	ino	noi	low_ino	CTRL noi	ctrl0ino	ctrl11.5	11.5	yes	1166.36	14.78852699	0.14788527	13.30293656	0.133029366	-	0	0	2.63591	10.1766
3	Trial 14	1	1	p18_21	F	ctrl	lit	inf	high_lithium	CTRL	ctrl15lit	ctrl15	15	yes	4059.19	6.129092167	0.061290922	50.83343637	0.508334364	1	0	0	3.20314	2.76938
3	Trial 15	1	1	p18_30	M	ctrl	lit	inf	high_lithium	CTRL	ctrl15lit	ctrl15	15	yes	1317.44	20.32574236	0.203257424	64.19205749	0.641920575	0	0	0	6.63983	6.33954
3	Trial 16	1	1	p18_31	F	ctrl	ino	noi	low_ino	CTRL noi	ctrl0ino	ctrl11.5	11.5	yes	2278.03	53.84308604	0.53843086	51.33534693	0.513353469	-	0	0	3.97055	130.027
3	Trial 17	1	1	p18_33	M	ctrl	ino	noi	low_ino	CTRL noi	ctrl0ino	ctrl11.5	11.5	yes	1704.16	31.30088608	0.313008861	50.00562348	0.500056235	-	0	0	3.93719	89.4876
3	Trial 18	1	1	p18_38	F	ctrl	ino	noi	low_ino	CTRL noi	ctrl0ino	ctrl11.5	11.5	yes	383.052	9.132071968	0.09132072	50.00562348	0.500056235	-	0	0	1.13444	44.1099
3	Trial 19	1	1	p18_46	F	ctrl	lit	inf	high_lithium	CTRL	ctrl15lit	ctrl15	15	yes	4809.32	4.857992188	0.048579922	76.59332619	0.765933262	0	0	0	1.96859	14.9146
3	Trial 20	1	1	p18_47	F	ctrl	ino	noi	low_ino	CTRL noi	ctrl0ino	ctrl11.5	11.5	yes	1120.36	17.53332484	0.175333248	32.74387612	0.327438761	-	0	0	2.63591	11.1776
3	Trial 2	1	1	p18_13	F	treat	ino	noi	low_ino	INO 11.5	treat11.5ino	treat11.5	11.5	yes	2934.28	0.329692413	0.003296924	20.82978595	0.20829786	-	0	0	5.33856	5.0049
3	Trial 3	1	1	p18_14	F	treat	ino	noi	low_ino	INO 11.5	treat11.5ino	treat11.5	11.5	yes	5026.94	1.36643456	0.013664346	34.0387048	0.340387048	-	0	0	3.00294	17.9509
3	Trial 4	1	1	p18_24	F	treat	ino	noi	low_ino	INO 11.5	treat11.5ino	treat11.5	11.5	yes	1801.61	1.803380759	0.018033808	1.907457995	0.01907458	-	0	0	5.43866	8.84199
3	Trial 5	1	1	p18_40	M	treat	ino	noi	low_ino	INO 11.5	treat11.5ino	treat11.5	11.5	yes	3399.21	3.570999144	0.035709991	1.457013235	0.014570132	-	0	0	1.63493	32.5652
3	Trial 6	1	1	p18_48	F	treat	ino	noi	low_ino	INO 11.5	treat11.5ino	treat11.5	11.5	yes	3675.34	0.222443389	0.002224434	0	0	-	0	0	3.60353	14.7478
3	Trial 7	1	1	p18_12	F	treat	lit	inf	high_lithium	LIT 15	treat15lit	treat15	15	yes	318.171	0.385302665	0.003853027	0	0	0	0	0	0.400392	113.645
3	Trial 8	1	1	p18_15	F	treat	lit	inf	high_lithium	LIT 15	treat15lit	treat15	15	yes	741.082	78.74876933	0.787487693	11.55600038	0.115560004	0	0	0	1.03435	149.279
3	Trial 9	1	1	p18_19	F	treat	ino	noi	low_ino	INO 11.5	treat11.5ino	treat11.5	11.5	yes	3261.68	5.163853336	0.051638533	0	0	-	0	0	3.36997	37.1697
3	Trial 10	1	1	p18_21	F	treat	lit	inf	high_lithium	LIT 15	treat15lit	treat15	15	yes	2964.67	2.379340682	0.023793407	15.60075381	0.156007538	1	0	0	2.80274	4.07065
3	Trial 11	1	1	p18_30	M	treat	lit	inf	high_lithium	LIT 15	treat15lit	treat15	15	yes	674.307	8.667327786	0.086673278	0	0	0	0	0	2.10206	35.0343
3	Trial 12	1	1	p18_31	F	treat	ino	noi	low_ino	INO 11.5	treat11.5ino	treat11.5	11.5	yes	1669.06	32.39328134	0.323932813	3.036365788	0.030363658	-	0	0	4.97153	181.911
3	Trial 13	1	1	p18_33	M	treat	ino	noi	low_ino	INO 11.5	treat11.5ino	treat11.5	11.5	yes	1880.93	5.056601932	0.050566019	25.80108713	0.258010871	-	0	0	3.73699	18.3179
3	Trial 14	1	1	p18_38	F	treat	ino	noi	low_ino	INO 11.5	treat11.5ino	treat11.5	11.5	yes	1818.86	0.345580716	0.003455807	0	0	-	0	0	1.60157	1.40137
3	Trial 15	1	1	p18_46	F	treat	lit	inf	high_lithium	LIT 15	treat15lit	treat15	15	yes	2083.64	23.56697528	0.235669753	6.773446758	0.067734468	0	0	0	3.16977	125.49
3	Trial 16	1	1	p18_47	F	treat	ino	noi	low_ino	INO 11.5	treat11.5ino	treat11.5	11.5	yes	1269.51	13.37041318	0.133704132	73.44505074	0.734450507	-	0	0	2.26889	30.5966
4	Trial 1	1	1	p18_8	F	ctrl	ino	noi	low_ino	CTRL noi	ctrl0ino	ctrl90	90	yes	373.3	0.40913631	0.004091363	3.73708097	0.03737081	-	0	0	1.73503	15.8155
4	Trial 2	1	1	p18_10	F	ctrl	sal	noi	low_ino	ctrl25	ctrl0ino	ctrl25	25	yes	79.8242	0	0	32.95521403	0.32955214	-	0	0	1.8685	52.5848
4	Trial 11	1	1	p18_17	F	ctrl	sal	noi	low_ino	ctrl25	ctrl0ino	ctrl25	25	yes	788.981	71.19367039	0.711936704	0	0	-	0	0	1.73503	22.0549
4	Trial 12	1	1	p18_22	F	ctrl	ino	noi	low_ino	CTRL noi	ctrl0ino	ctrl90	90	yes	2757.33	11.38828008	0.113882801	19.49365907	0.194936591	-	0	0	3.70363	2.76938
4	Trial 13	1	1	p18_23	F	ctrl	sal	inf	low_ino	ctrl25	ctrl0ino	ctrl25	25	no	1011.85	39.61075681	0.396107568	73.76826498	0.73768265	-	0	0	9.40921	5.03827
4	Trial 14	1	1	p18_26	F	ctrl	ino	noi	low_ino	CTRL noi	ctrl0ino	ctrl90	90	yes	2877.94	14.78852699	0.14788527	10.19353753	0.101935375	-	0	0	5.30519	16.683
4	Trial 15	1	1	p18_29	F	ctrl	sal	inf	low_ino	ctrl25	ctrl0ino	ctrl25	25	no	2174.72	21.42206624	0.214220662	32.64029374	0.326402937	-	0	0	6.80666	150.748
4	Trial 16	1	1	p18_32	F	ctrl	ino	inf	low_ino	CTRL	ctrl0ino	ctrl90	90	no	4782.01	0.516385334	0.005163853	3.381156592	0.033811566	-	0	0	8.57506	27.5603
4	Trial 17	1	1	p18_37	F	ctrl	sal	inf	low_ino	ctrl25	ctrl0ino	ctrl25	25	no	289.042	0.595829231	0.005958292	25.4198841	0.254198841	-	0	0	2.83611	34.8007
4	Trial 18	1	1	p18_39	F	ctrl	ino	noi	low_ino	CTRL noi	ctrl0ino	ctrl90	90	yes	167.922	2.94737193	0.029473719	35.48626429	0.354862643	-	0	0	1.8685	3.36997
4	Trial 1	1	1	p18_8	F	treat	ino	noi	high_ino	INO 90	treat90ino	treat90	90	yes	2316.15	0.436941436	0.004369414	0	0	-	0	0	1.80176	31.4308
4	Trial 2	1	1	p18_10	F	treat	sal	noi	low_ino	treat25	treat25sal	treat25	25	yes	87.8862	1.080436768	0.010804368	46.74973312	0.467497331	-	0	0	1.70167	32.0647
4	Trial 11	1	1	p18_17	F	treat	sal	noi	low_ino	treat25	treat25sal	treat25	25	yes	2185.06	26.16081877	0.261608188	27.71155639	0.277115564	-	0	0	2.96957	53.7526
4	Trial 12	1	1	p18_22	F	treat	ino	noi	high_ino	INO 90	treat90ino	treat90	90	yes	2707.06	0.003972195	3.97E-05	3.853850167	0.038538502	-	0	0	2.13542	5.80568
4	Trial 13	1	1	p18_23	F	treat	sal	inf	low_ino	treat25	treat25sal	treat25	25	no	2171.7	42.46281797	0.42462818	39.47285525	0.394728553	-	0	0	8.70853	10.9107
4	Trial 14	1	1	p18_26	F	treat	ino	noi	high_ino	INO 90	treat90ino	treat90	90	yes	2510.5	8.127106426	0.081271064	3.598044624	0.035980446	-	0	0	1.73503	17.4171
4	Trial 15	1	1	p18_29	F	treat	sal	inf	low_ino	treat25	treat25sal	treat25	25	no	941.926	0.560079953	0.0056008	4.760319807	0.047603198	-	0	0	4.53778	158.322
4	Trial 16	1	1	p18_32	F	treat	ino	inf	high_ino	INO 90	treat90ino	treat90	90	no	3423.87	3.860979132	0.038609791	10.31587351	0.103158735	-	0	0	3.90382	20.2865
4	Trial 17	1	1	p18_37	F	treat	sal	inf	low_ino	treat25	treat25sal	treat25	25	no	1452.55	4.397224249	0.043972242	14.01958709	0.140195871	-	0	0	5.63885	71.3365
4	Trial 18	1	1	p18_39	F	treat	ino	noi	high_ino	INO 90	treat90ino	treat90	90	yes	146.64	0	0	21.47042904	0.21470429	-	0	0	0.467124	296.857
